# Suppression of epithelial proliferation and tumourigenesis by IgA

**DOI:** 10.1101/2023.10.06.561290

**Authors:** Gregory P. Donaldson, Gabriella L. Reis, Marwa Saad, Christopher Wichmann, Izabel Mamede, Guo Chen, Caroline E. Harrer, Nicole L. DelGaudio, Dayu Zhang, Begüm Aydin, Tiago B.R. Castro, Sergei I. Grivennikov, Bernardo S. Reis, Elise G. Liu, Stephanie C. Eisenbarth, Kivanç Birsoy, Sohail F. Tavazoie, Beth M. Stadtmueller, Gabriel D. Victora, Daniel Mucida

**Author notes:** For materials and correspondence, contact: Gregory P. Donaldson or Daniel Mucida. Department of Microbiology, Immunology, & Molecular Genetics, University of California, Los Angeles, United States (Gregory P. Donaldson).

## Abstract

Immunoglobulin A (IgA) is the most abundant antibody isotype produced by mammals, playing a specialised role in mucosal homeostasis^1^. IgA is constantly secreted into the intestinal lumen and binds commensal microbiota to regulate their colonisation and function^2,3^, with unclear implications for health. IgA deficiency is common in humans but is difficult to study due to its complex aetiology and comorbidities^4–8^. Using genetically and environmentally controlled mice, here we show that multiple animal models of IgA deficiency result in increased susceptibility to multiple models of endogenous colorectal tumours. Cellular and molecular analyses revealed that, in the absence of IgA, colonic epithelial cells induce antibacterial factors and accelerate cell cycling in response to the microbiota. Oral treatment with IgA was sufficient to reduce steady-state proliferation and protect mice from tumours; however, this function was due to the antibody structure rather than binding specificity. In a reductionist culture system, IgA directly suppresses epithelial growth. Co-immunoprecipitation mass spectrometry and targeted CRISPR screening identified DMBT1 as an IgA-binding epithelial surface protein required for IgA-mediated suppression of proliferation. Together, IgA and DMBT1 tune the normal cycling of absorptive colonocyte progenitors. In mice, deletion of the transmembrane and cytoplasmic signalling portions of DMBT1 was sufficient to reverse both the increased proliferation and tumour susceptibility of IgA knockouts. These experiments establish a homeostatic function for IgA in tempering physiological epithelial responses to microbiota to maintain mucosal health.

---

In the absence of infection or disease, IgA is constantly produced in the intestine, where it is secreted into the lumen in the form of secretory IgA (SIgA) and binds commensal microbiota^9^. In humans, selective IgA deficiency is the most common primary immunodeficiency, clinically defined as low (<7 mg/dL) serum IgA levels with normal levels of IgM and IgG^10^. These patients have an increased risk of respiratory and gastrointestinal infections, inflammatory and autoimmune disorders^10^, and gastrointestinal cancers^11^. IgA is known to control mucosal pathogens^12–14^; however, its impact on inflammatory diseases and malignancy remains unclear. Recent studies have indicated that IgA deficiency is associated with changes in the microbiota and systemic inflammation^4,6,7,15^, which may be more pronounced in patients with undetectable IgA^8^. A clinical association with malignancy was observed decades ago^16,17^. The largest study on IgA deficiency (2,495 against 24,509 controls) showed double all-cause mortality and an increased risk of colon and prostate cancers^18^. Inverse analyses of patients with gastrointestinal cancers also found an increased frequency of IgA deficiency^19,20^. However, the polygenic nature of IgA deficiency, its arbitrary clinical definition based on serum concentration, and various comorbidities thwart the attribution of these health effects to isotype-specific functions.

Most known functions of intestinal IgA have been discovered using mouse models, showing that these antibodies prevent certain mucosal infections^12–14^ and affect the form and function of the gut microbiome^21–28^. Effects on bacteria vary; IgA controls *Bacteroides thetaiotaomicron* gene expression^29,30^, *Salmonella enterica* swimming motility^14^, *Bacteroides fragilis* mucosal anchoring^31^, and *Escherichia coli* surface receptor activities^32^. It remains unclear how these functions impact health. An isotype-specific knockout mouse model (*Igha*^−/−,^ hereafter referred to as IgA^−/−^) causing total IgA deficiency was established more than 20 years ago^33^. These animals have increased serum and mucosal IgM^33^, mirroring human IgA deficiency^4^. IgA^−/−^ mice have only a few described phenotypes^13^ and are largely indistinguishable from wild-type controls in a dextran sodium sulfate colitis model^34^, suggesting that IgA is dispensable for the normal intestinal barrier. In contrast, polymeric immunoglobulin receptor (pIgR) knockouts, which are unable to actively transport antibodies to the lumen of the intestine, are more susceptible to colitis^34^, highlighting the importance of compensatory IgM or other functions of pIgR in supporting the barrier. The antibody-binding ectodomain of pIgR, known as the secretory component, is secreted even in the absence of IgA and may have independent functions^35,36^. Despite evidence that it is dispensable in certain contexts, IgA is the most abundantly produced isotype in humans.
