## Supplementary Table 1 for "Suppression of epithelial proliferation and tumourigenesis by IgA"

### Sheet: steady state down in IgA-
	baseMean	log2FoldChange	lfcSE	pvalue	padj
Spink4	7980.04	-0.85394	0.340555	0.000356479	0.0588361
Fcgbp	39627.8	-0.819598	0.345816	0.000499885	0.0704315
Hspa1a	89.6531	-0.697305	0.228659	8.0252e-05	0.0245678
Capn9	696.441	-0.63578	0.227446	0.000168014	0.0415474
Spib	135.702	-0.630956	0.306127	0.00104358	0.099948
Rgs4	202.076	-0.551457	0.206556	0.000252549	0.0510024
Emid1	110.041	-0.529091	0.142747	8.82043e-06	0.00628689
Alyref2	140.219	-0.528087	0.240464	0.000842334	0.094701
Matk	114.08	-0.499239	0.193296	0.000339588	0.0588361
Plac9	385.661	-0.477882	0.189724	0.000419554	0.0617094
Sox18	77.983	-0.473434	0.217262	0.00088028	0.0962856
Lbh	979.58	-0.472277	0.176068	0.000279148	0.0546829
Nudt14	215.529	-0.459195	0.147272	7.3762e-05	0.0235204
Plvap	864.671	-0.43144	0.0977507	4.60595e-07	0.000723422
Tff3	2641.23	-0.410776	0.14658	0.000195195	0.0448808
Cracr2b	240.958	-0.383693	0.131435	0.000145633	0.0383617
S100a6	9060.18	-0.372387	0.0931778	3.12385e-06	0.00291166
Atf4	3938.92	-0.365963	0.0866773	1.11361e-06	0.00127195
Eif1	1999.73	-0.3591	0.105593	3.14327e-05	0.0131335
Il1rn	1467.97	-0.350741	0.14293	0.000543129	0.0731233
Phf1	483.186	-0.344006	0.136672	0.00047439	0.0676257
Imp3	462.257	-0.343985	0.0970646	1.85656e-05	0.00939188
Nenf	248.139	-0.337841	0.15273	0.000978286	0.099948
Trappc1	541.32	-0.307977	0.0954324	6.03809e-05	0.0203232
Ogfod3	294.381	-0.297298	0.132009	0.000950934	0.099948
Arf5	1891.19	-0.295648	0.08261	1.83018e-05	0.00939188
Gpc1	212.307	-0.293917	0.13278	0.00100736	0.099948
Creld1	274.712	-0.291988	0.120439	0.000647078	0.0823642
Rplp2	6884.55	-0.28539	0.106422	0.000348631	0.0588361
Slc2a1	2481.6	-0.268966	0.120195	0.00104185	0.099948
Ccdc12	602.639	-0.268486	0.0979517	0.00029768	0.0554921
Brk1	1028.18	-0.2676	0.116459	0.000902137	0.0975999
1810037I17Rik	1405.69	-0.257826	0.0723657	1.86024e-05	0.00939188
Pym1	404.343	-0.256136	0.113411	0.00108879	0.099948
Tmed3	1264.21	-0.255856	0.0893839	0.000221548	0.0462843
Rps21	2368	-0.237185	0.0787535	0.000166405	0.0415474
Guk1	958.568	-0.234021	0.0964633	0.000814766	0.0942277
B3gat3	686.716	-0.23311	0.102399	0.00109353	0.099948
Rpl27	830.879	-0.227658	0.0826498	0.000334833	0.0588361
Drap1	1580.59	-0.217919	0.0729334	0.000179679	0.0435434
Ube2f	977.348	-0.212068	0.0722285	0.000210798	0.0456114

### Sheet: steady state up in IgA-
	baseMean	log2FoldChange	lfcSE	pvalue	padj
Ly6c2	644.224	2.56479	0.551655	1.33249e-07	0.000538191
Cd163	62.9249	1.12214	0.465133	0.000442791	0.0638726
Efhb	81.7984	1.01898	0.319931	5.13857e-05	0.018313
Nox1	994.571	0.761339	0.180898	1.07243e-06	0.00127195
Dcdc2a	78.8316	0.721041	0.240498	9.65138e-05	0.0278442
Gm609	151.138	0.695954	0.15331	2.48552e-07	0.000679867
Sass6	245.756	0.666226	0.208811	5.30204e-05	0.0183557
Lca5	84.8196	0.610131	0.194022	6.24766e-05	0.0204602
Ptprn2	897.968	0.558563	0.161539	2.19362e-05	0.00984446
Lig3	405.438	0.531107	0.130637	2.11174e-06	0.00213233
Ckap2l	672.007	0.516673	0.185732	0.000196309	0.0448808
Kdm2b	235.835	0.507355	0.145371	1.96185e-05	0.00950871
Trim14	357.978	0.454755	0.119612	6.34909e-06	0.00513209
Otud3	252.941	0.451135	0.17641	0.000353598	0.0588361
Ern2	1354.65	0.42857	0.112667	6.35316e-06	0.00513209
Mlxipl	548.345	0.425104	0.13081	4.94089e-05	0.0181775
Tnfrsf14	184.587	0.416612	0.197277	0.00109706	0.099948
Amot	568.155	0.395745	0.144613	0.00024153	0.0496038
Srbd1	392.177	0.383736	0.116584	4.4414e-05	0.0173602
Rcor3	412.856	0.383636	0.124367	8.698e-05	0.0257058
Tlcd3a	1279.16	0.371799	0.0836777	4.77625e-07	0.000723422
Wdr48	1074.42	0.371475	0.0830819	4.11958e-07	0.000723422
Kmt2e	2924.63	0.366275	0.124422	0.000137293	0.0369684
Wdr19	145.75	0.355154	0.145718	0.000566221	0.0753945
Kif23	1169.83	0.351483	0.14496	0.000583134	0.0761013
Mcc	330.118	0.350311	0.132886	0.000346825	0.0588361
Lrrc8d	658.662	0.343414	0.100851	3.27906e-05	0.0132441
Med12	1021.09	0.337637	0.0909194	9.84915e-06	0.00663012
Rbl1	764.061	0.336398	0.102567	4.95054e-05	0.0181775
Myorg	327.917	0.334842	0.125274	0.000308531	0.0566435
Plch2	735.923	0.334104	0.112117	0.000130353	0.0358976
Cse1l	1049.48	0.331155	0.150467	0.00101	0.099948
Pde4d	208.114	0.327571	0.131355	0.000517757	0.0721111
Wars2	220.007	0.326252	0.115418	0.00020755	0.0456114
Steap2	400.46	0.319751	0.109279	0.000154932	0.0399427
Golm1	9006.81	0.314459	0.130835	0.000650005	0.0823642
Prps2	611.711	0.309578	0.10765	0.000188746	0.0448437
Pla2g4a	1017.29	0.303766	0.0880516	2.88389e-05	0.01248
Tonsl	484.69	0.30285	0.11029	0.000288826	0.0546829
Zfp142	220.076	0.301047	0.115902	0.000414246	0.0617094
Jmjd8	263.551	0.299776	0.135041	0.00102005	0.099948
Rad50	886.53	0.295429	0.113809	0.000419598	0.0617094
Gdpgp1	341.41	0.280222	0.122484	0.00092971	0.099375
Pom121	1454.94	0.275821	0.120402	0.000934946	0.099375
Apaf1	830.948	0.27497	0.121729	0.00104375	0.099948
Proser1	964.228	0.272112	0.112029	0.000686538	0.0823642
Yeats2	475.697	0.2685	0.118161	0.00102284	0.099948
Smpd3	2439.23	0.264709	0.0969968	0.00032666	0.0588361
Clint1	6445.03	0.261834	0.0701895	1.17268e-05	0.00676636
Med1	1062.4	0.261727	0.102822	0.000530675	0.0730703
Tor1aip1	1380.06	0.26067	0.0977227	0.00038138	0.0588361
E2f2	892.402	0.256047	0.100787	0.000540663	0.0731233
Caprin1	10407.5	0.250226	0.0972133	0.000378758	0.0588361
Pitrm1	771.169	0.249781	0.108977	0.00106043	0.099948
Heatr5a	1108.61	0.245223	0.0991593	0.000712816	0.0838563
Plagl2	1782.76	0.245197	0.107218	0.00108051	0.099948
Vps13b	962.197	0.243703	0.0842461	0.000215283	0.0457647
Arid1b	1290.62	0.243149	0.0786481	0.000119621	0.033708
Sap130	1481.29	0.241712	0.0976849	0.000681562	0.0823642
Rnf111	1078.89	0.228872	0.0946802	0.00083776	0.094701
Vps33a	859.488	0.227437	0.0830543	0.000359713	0.0588361
Prpf8	4084.86	0.212829	0.0776916	0.000382741	0.0588361
Aco1	2001.8	0.210626	0.0552208	1.11215e-05	0.00676636
Efcab14	1343.75	0.210203	0.0763271	0.000378703	0.0588361
Mbtps1	2206.46	0.202844	0.052013	7.74181e-06	0.00586297
Scml4	649.554	0.202451	0.0790448	0.000654614	0.0823642
Erap1	2178.71	0.201677	0.0841391	0.00109472	0.099948
