## Supplementary Table 5 for "Suppression of epithelial proliferation and tumourigenesis by IgA"

### Sheet: Sheet1
source	purpose	sequence
Primerbank 6680205a1	qPCR Hes1	CCAGCCAGTGTCAACACGA
Primerbank 6680205a1	qPCR Hes1	AATGCCGGGAGCTATCTTTCT
this study	gRNA1 Dmbt1 mouse knockout	AAGTGAAACAACCCAGACAT
this study	gRNA2 Dmbt1 mouse knockout	ATCCTCCACTGCCAAGTCTG
this study	Dmbt1 genotype WT (568 bp)	GGAGGACACACATTGACCGT
this study	Dmbt1 genotype WT (568 bp)	TCTGGAAGCCACAGAGCAAG
this study	Dmbt1 genotype KO (838 bp)	gggaagacaacgggggtaag
this study	Dmbt1 genotype KO (838 bp)	ctgtctgcctgacttgaggg
this study	CRISPR screen DMBT1 guide1	GTCTATTGTTCTGGATGACGTGG
this study	CRISPR screen DMBT1 guide2	GCACACCACGTTGGCATCCTTGG
this study	CRISPR screen DMBT1 guide3	GATTGGTGGACAACTACTTCTGG
this study	CRISPR screen DMBT1 guide4	CCTACTTTGGACAGGGCCAAGGG
this study	CRISPR screen PIGR guide1	CGGAAATACTGGTGCCGACAAGG
this study	CRISPR screen PIGR guide2	ACCGGCACACCCGGAAATACTGG
this study	CRISPR screen PIGR guide3	CAATGACAAGTTCGCAGGACTGG
this study	CRISPR screen PIGR guide4	ACGAGGCCAAATATCTGTGCCGG
this study	CRISPR screen GP2 guide1	CACGGCTGGTACCGCTTTGTGGG
this study	CRISPR screen GP2 guide2	GATTACTTGTCGTCCTGAGGAGG
this study	CRISPR screen GP2 guide3	GTCCATGACCAGCCCTGTTGTGG
this study	CRISPR screen GP2 guide4	CATTCAGGACCGTGTGATTCTGG
